# T cell interaction partners of DHHC20

**DOI:** 10.1101/2024.02.14.580290

**Authors:** Deana Haxhiraj, Benno Kuropka, Eva Brencher, David Rosenberger, Helena Brandt, David Speck, Patrick Scheerer, Britta Brügger, Cecilia Clementi, Christian Freund

## Abstract

Reversible palmitoylation of proteins at cysteine residues represents a post-translational modification that can alter the cellular localization of proteins, change their distribution within lipid membranes or modulate their conformation and molecular interaction patterns. DHHC enzymes catalyze protein palmitoylation, while thioesterases or hydrolases can rapidly remove the acyl-chain. In human T cells, DHHC proteins have been shown to modify proteins that are involved in major signaling pathways such as Ca^2+^-signaling or kinase-dependent activation of transcription factors for cytokines. For DHHC20, a role in the palmitoylation of the Orai1 Ca^2+^-channel has been demonstrated, but otherwise its T cell interaction partners are largely unknown. Here, we show that recombinantly expressed DHHC20 robustly interacts with 28 proteins from Jurkat T cells, as shown by affinity enrichment combined with mass spectrometric analysis. We find a robust interaction between DHHC20 and the β-subunit of the trimeric G protein Gαsβ1γ2, while the typically palmitoylated Ga subunit is not identified. Cross-linking mass spectrometry with purified DHHC20 and Gαsβ1γ2 then confirms a direct interaction between the β1γ2 domains and the enzyme, while rigid docking offers structural poses that are in agreement with the observed intermolecular cross-linking constraints. Thus, we suggest a model where the β1γ2 subunits of a trimeric G protein serve as a stable interaction partner of a DHHC enzyme, presumably acting as a landing platform for the Gα subunit that is subsequently palmitoylated by the enzyme.
