## Supplementary material for "T cell interaction partners of DHHC20": Table S2

### Sheet: Info
Supplementary Tables 2a-b. Complete lists of identified cross-linked peptides from 2 independent experiments.
Sheet 1	Supplementary Table 2a: Experiment 1
Sheet 2	Supplementary Table 2b: Experiment 2

### Sheet: Table 2a
index	scan	charge	precursor_mass	spectra_num	peptide_a sequence	crosslink position within peptide sequence	peptide position within protein sequence	crosslink position within protein sequence	Protein peptide a	mass peptide a	n_score peptide a	peptide_b sequence	crosslink position within peptide sequence	peptide position within protein sequence	crosslink position within protein sequence	Protein peptide b	mass peptide b	n_score peptide b
30621-1-1-1-1-1	11943	4	3205.55	4	YCEKCQLIKPDR	4	127	130	>sp|X00005|DHHC20_TEV_TwinStrep	1608.78	1.58893e-29	EFYLSNSEKER	9	83	91	>sp|X00005|DHHC20_TEV_TwinStrep	1400.66	9.01254e-42
32697-2-1-1-2-1	15237	4	3669.86	1	SSGSNQPFPIKPLSESKNR	17	315	331	>sp|X00005|DHHC20_TEV_TwinStrep	2072.07	2.29338e-26	EFYLSNSEKER	9	83	91	>sp|X00005|DHHC20_TEV_TwinStrep	1400.66	3.88206e-30
60235-1-1-1-1-1	18448	4	4595.27	1	SSGSNQPFPIKPLSESK	11	315	325	>sp|X00005|DHHC20_TEV_TwinStrep	1801.92	8.10488e-27	EFYLSNSEKERYEKEFSQER	9	83	91	>sp|X00005|DHHC20_TEV_TwinStrep	2597.2	1.17156e-15
11712-1-1-1-1-1	22545	4	3827.77	5	APTFSYGPDGNGFSLGCSKNWR	19	247	265	>sp|X00005|DHHC20_TEV_TwinStrep	2417.09	6.18378e-45	YEKEFSQER	3	94	96	>sp|X00005|DHHC20_TEV_TwinStrep	1214.56	5.35116e-14
2818-1-1-1-1-1	9035	5	3019.45	11	YCEKCQLIKPDR	4	127	130	>sp|X00005|DHHC20_TEV_TwinStrep	1608.78	4.16762e-25	YEKEFSQER	3	94	96	>sp|X00005|DHHC20_TEV_TwinStrep	1214.56	2.6083e-22
54366-1-1-1-1-1	8699	4	2439.21	5	CQLIKPDR	5	131	135	>sp|X00005|DHHC20_TEV_TwinStrep	1028.54	1.76692e-15	YEKEFSQER	3	94	96	>sp|X00005|DHHC20_TEV_TwinStrep	1214.56	3.58946e-19
56161-1-1-1-2-1	12072	4	3482.75	13	SSGSNQPFPIKPLSESKNR	17	315	331	>sp|X00005|DHHC20_TEV_TwinStrep	2072.07	7.06302e-51	YEKEFSQER	3	94	96	>sp|X00005|DHHC20_TEV_TwinStrep	1214.56	1.89833e-20
56223-2-1-1-1-1	12180	4	3256.49	4	GGGSGGGSGGSAWSHPQFEK	20	385	404	>sp|X00005|DHHC20_TEV_TwinStrep	1845.8	7.96251e-57	YEKEFSQER	3	94	96	>sp|X00005|DHHC20_TEV_TwinStrep	1214.56	1.72624e-14
56404-1-1-1-1-1	12491	5	3216.68	6	ALPIYTTSASKTIR	11	113	123	>sp|X00005|DHHC20_TEV_TwinStrep	1520.86	1.3594e-43	ERYEKEFSQER	5	92	96	>sp|X00005|DHHC20_TEV_TwinStrep	1499.7	1.83889e-24
56555-1-1-1-1-1	12763	4	2812.31	2	EFYLSNSEKER	9	83	91	>sp|X00005|DHHC20_TEV_TwinStrep	1400.66	2.4642e-21	YEKEFSQER	3	94	96	>sp|X00005|DHHC20_TEV_TwinStrep	1214.56	5.74658e-18
57945-1-1-1-1-1	15025	4	3212.6	14	SSGSNQPFPIKPLSESK	11	315	325	>sp|X00005|DHHC20_TEV_TwinStrep	1801.92	2.12579e-52	YEKEFSQER	3	94	96	>sp|X00005|DHHC20_TEV_TwinStrep	1214.56	2.55555e-18
54660-1-1-1-1-1	9402	5	3413.68	14	YCEKCQLIKPDR	4	127	130	>sp|X00005|DHHC20_TEV_TwinStrep	1608.78	1.02806e-14	YCEKCQLIKPDR	4	127	130	>sp|X00005|DHHC20_TEV_TwinStrep	1608.78	1.02806e-14
5926-1-1-1-1-1	14401	4	3325.75	4	ALPIYTTSASKTIR	11	113	123	>sp|X00005|DHHC20_TEV_TwinStrep	1520.86	3.96967e-53	YCEKCQLIKPDR	4	127	130	>sp|X00005|DHHC20_TEV_TwinStrep	1608.78	3.8008e-26
54652-1-1-1-2-1	9386	4	2833.44	6	CQLIKPDR	5	131	135	>sp|X00005|DHHC20_TEV_TwinStrep	1028.54	4.0674e-12	YCEKCQLIKPDR	9	127	135	>sp|X00005|DHHC20_TEV_TwinStrep	1608.78	1.49065e-27
38443-2-1-1-1-1	23241	4	3641.78	4	CQLIKPDR	5	131	135	>sp|X00005|DHHC20_TEV_TwinStrep	1028.54	2.18316e-16	APTFSYGPDGNGFSLGCSKNWR	19	247	265	>sp|X00005|DHHC20_TEV_TwinStrep	2417.09	4.5559e-40
62309-1-1-1-1-1	21264	5	4221.99	13	YCEKCQLIKPDR	4	127	130	>sp|X00005|DHHC20_TEV_TwinStrep	1608.78	5.52123e-19	APTFSYGPDGNGFSLGCSKNWR	19	247	265	>sp|X00005|DHHC20_TEV_TwinStrep	2417.09	4.48695e-38
74508-1-1-1-1-1	37515	4	5760.79	59	APTFSYGPDGNGFSLGCSKNWR	19	247	265	>sp|X00005|DHHC20_TEV_TwinStrep	2417.09	7.7826e-56	QVFGDEKKYWLLPIFSSLGDGCSFPTR	7	269	275	>sp|X00005|DHHC20_TEV_TwinStrep	3146.55	8.28926e-54
32599-1-1-1-1-1	15097	5	3606.82	8	YCEKCQLIKPDR	4	127	130	>sp|X00005|DHHC20_TEV_TwinStrep	1608.78	1.03767e-24	SSGSNQPFPIKPLSESK	11	315	325	>sp|X00005|DHHC20_TEV_TwinStrep	1801.92	1.39851e-41
58493-1-1-1-1-1	15866	4	3026.59	6	CQLIKPDR	5	131	135	>sp|X00005|DHHC20_TEV_TwinStrep	1028.54	1.94877e-18	SSGSNQPFPIKPLSESK	11	315	325	>sp|X00005|DHHC20_TEV_TwinStrep	1801.92	5.02095e-23
67441-1-1-1-1-1	27868	4	4415.15	41	APTFSYGPDGNGFSLGCSKNWR	19	247	265	>sp|X00005|DHHC20_TEV_TwinStrep	2417.09	1.47965e-56	SSGSNQPFPIKPLSESK	11	315	325	>sp|X00005|DHHC20_TEV_TwinStrep	1801.92	5.2639e-34
14095-1-2-1-1-1	25588	4	4686.26	15	APTFSYGPDGNGFSLGCSKNWR	19	247	265	>sp|X00005|DHHC20_TEV_TwinStrep	2417.09	1.7602e-46	SSGSNQPFPIKPLSESKNR	17	315	331	>sp|X00005|DHHC20_TEV_TwinStrep	2072.07	1.44412e-26
30937-1-1-1-2-1	12469	4	3876.98	6	YCEKCQLIKPDR	4	127	130	>sp|X00005|DHHC20_TEV_TwinStrep	1608.78	2.55348e-30	SSGSNQPFPIKPLSESKNR	17	315	331	>sp|X00005|DHHC20_TEV_TwinStrep	2072.07	3.05618e-29
31120-1-1-1-2-1	12771	4	3297.73	3	CQLIKPDR	5	131	135	>sp|X00005|DHHC20_TEV_TwinStrep	1028.54	8.17298e-16	SSGSNQPFPIKPLSESKNR	17	315	331	>sp|X00005|DHHC20_TEV_TwinStrep	2072.07	6.26992e-38
34820-1-1-1-2-1	18314	4	4072.13	3	SSGSNQPFPIKPLSESK	11	315	325	>sp|X00005|DHHC20_TEV_TwinStrep	1801.92	5.16093e-23	SSGSNQPFPIKPLSESKNR	17	315	331	>sp|X00005|DHHC20_TEV_TwinStrep	2072.07	1.86548e-18
58045-1-2-1-2-1	15170	5	4342.27	1	SSGSNQPFPIKPLSESKNR	17	315	331	>sp|X00005|DHHC20_TEV_TwinStrep	2072.07	2.62026e-11	SSGSNQPFPIKPLSESKNR	17	315	331	>sp|X00005|DHHC20_TEV_TwinStrep	2072.07	2.62026e-11
13835-1-1-1-1-1	25252	4	4459.03	2	APTFSYGPDGNGFSLGCSKNWR	19	247	265	>sp|X00005|DHHC20_TEV_TwinStrep	2417.09	4.20271e-40	GGGSGGGSGGSAWSHPQFEK	20	385	404	>sp|X00005|DHHC20_TEV_TwinStrep	1845.8	2.1546e-30
31051-1-1-1-1-1	12652	4	3650.72	7	YCEKCQLIKPDR	4	127	130	>sp|X00005|DHHC20_TEV_TwinStrep	1608.78	1.06369e-25	GGGSGGGSGGSAWSHPQFEK	20	385	404	>sp|X00005|DHHC20_TEV_TwinStrep	1845.8	2.75499e-57
35315-2-1-1-1-1	19022	4	3843.85	3	SSGSNQPFPIKPLSESK	11	315	325	>sp|X00005|DHHC20_TEV_TwinStrep	1801.92	2.10249e-35	GGGSGGGSGGSAWSHPQFEK	20	385	404	>sp|X00005|DHHC20_TEV_TwinStrep	1845.8	3.40725e-59
5108-1-1-1-1-1	13106	4	3070.47	3	CQLIKPDR	5	131	135	>sp|X00005|DHHC20_TEV_TwinStrep	1028.54	3.84924e-14	GGGSGGGSGGSAWSHPQFEK	20	385	404	>sp|X00005|DHHC20_TEV_TwinStrep	1845.8	6.04794e-43
58226-1-1-1-2-1	15462	4	4114.01	3	SSGSNQPFPIKPLSESKNR	17	315	331	>sp|X00005|DHHC20_TEV_TwinStrep	2072.07	9.36511e-18	GGGSGGGSGGSAWSHPQFEK	20	385	404	>sp|X00005|DHHC20_TEV_TwinStrep	1845.8	2.33248e-59
52115-1-2-1-1-1	2863	4	2657.37	5	TEDQRNEEKAQR	9	9	17	>sp|X00003|Gas	1502.71	1.0913e-16	EANKKIEK	5	21	25	>sp|X00003|Gas	958.545	1.14246e-20
26877-1-1-1-1-1	3515	4	2584.35	2	TEDQRNEEKAQR	9	9	17	>sp|X00003|Gas	1502.71	2.36816e-10	IEKQLQK	3	26	28	>sp|X00003|Gas	885.528	2.18365e-18
35737-1-1-1-1-1	19609	4	2977.53	2	FQVDKVNFHMFDVGGQR	5	198	202	>sp|X00003|Gas	2022.97	9.77488e-40	QLQKDK	4	29	32	>sp|X00003|Gas	758.429	8.86148e-13
37795-1-1-1-1-1	22407	5	3026.53	2	FQVDKVNFHMFDVGGQR	5	198	202	>sp|X00003|Gas	2022.97	4.27749e-31	DKQVYR	2	33	34	>sp|X00003|Gas	807.424	1.24255e-10
34273-1-1-1-1-1	17553	4	2588.48	1	DKQVYR	2	33	34	>sp|X00003|Gas	807.424	5.12356e-15	LLLLGAGESGKSTIVK	11	43	53	>sp|X00003|Gas	1584.95	3.50143e-47
11703-1-1-1-1-1	22535	4	3180.63	3	FQVDKVNFHMFDVGGQR	5	198	202	>sp|X00003|Gas	2022.97	3.98834e-31	STIVKQMR	5	54	58	>sp|X00003|Gas	961.538	3.88797e-16
1645-1-1-1-1-1	6153	4	2059.17	1	STIVKQMR	5	54	58	>sp|X00003|Gas	961.538	2.53879e-19	ATKVQDIK	3	75	77	>sp|X00003|Gas	901.523	1.26079e-12
30443-1-1-1-1-1	11609	4	2997.6	5	ILHVNGFNGDSEKATK	13	62	74	>sp|X00003|Gas	1728.88	4.68093e-23	VQDIKNNLK	5	78	82	>sp|X00003|Gas	1070.61	4.86074e-22
56602-1-1-1-1-1	12850	5	2354.34	2	VLAGKSK	5	287	291	>sp|X00003|Gas	701.444	5.92884e-15	AKYFIRDEFLR	2	323	324	>sp|X00003|Gas	1456.78	2.17279e-11
54036-1-1-1-1-1	7961	4	2552.35	1	KLVEQLK	1	14	14	>sp|X00002|g2	856.538	6.56014e-10	ERYEKEFSQER	5	92	96	>sp|X00005|DHHC20_TEV_TwinStrep	1499.7	9.56412e-09
30036-1-1-1-1-1	10889	4	2408.37	7	QEAEQLKNQIR	7	27	33	>sp|X00001|b1	1355.72	1.2346e-33	KLVEQLK	1	14	14	>sp|X00002|g2	856.538	4.45734e-14
64609-1-1-1-1-1	24261	4	2946.61	6	LFVSGACDASAKLWDVR	12	216	227	>sp|X00001|b1	1893.94	1.92568e-58	KLVEQLK	1	14	14	>sp|X00002|g2	856.538	9.52507e-17
12834-1-1-1-1-1	23957	4	3445.78	32	LFVSGACDASAKLWDVR	12	216	227	>sp|X00001|b1	1893.94	4.64381e-59	QEAEQLKNQIR	7	27	33	>sp|X00001|b1	1355.72	1.56191e-37
4419-1-1-1-1-1	11931	5	2845.44	3	GHLAKIYAMHWGTDSR	5	71	75	>sp|X00001|b1	1841.9	2.60487e-37	DKQVYR	2	33	34	>sp|X00003|Gas	807.424	1.50219e-15
22713-1-1-1-1-1	36835	5	6497.16	15	ADQELMTYSHDNIICGITSVSFSKSGR	24	275	298	>sp|X00001|b1	3015.41	1.04797e-55	AAADLMAYCEAHAKEDPLLTPVPASENPFR	14	33	46	>sp|X00002|g2	3283.56	1.15805e-54
46607-1-1-1-1-1	33821	4	4754.42	4	LIIWDSYTTNKVHAIPLR	11	97	107	>sp|X00001|b1	2139.18	2.49712e-30	APTFSYGPDGNGFSLGCSKNWR	19	247	265	>sp|X00005|DHHC20_TEV_TwinStrep	2417.09	7.38323e-29
33489-3-1-1-2-1	16437	4	4111.11	2	GHLAKIYAMHWGTDSR	5	71	75	>sp|X00001|b1	1841.9	3.11766e-36	SSGSNQPFPIKPLSESKNR	17	315	331	>sp|X00005|DHHC20_TEV_TwinStrep	2072.07	6.8422e-16

### Sheet: Table 2b
index	scan	charge	precursor_mass	spectra_num	peptide_a sequence	crosslink position within peptide sequence	peptide position within protein sequence	crosslink position within protein sequence	Protein peptide a	mass peptide a	n_score peptide a	peptide_b sequence	crosslink position within peptide sequence	peptide position within protein sequence	crosslink position within protein sequence	Protein peptide b	mass peptide b	n_score peptide b
11026-1-1-1-1-1	17750	4	4285.15	1	ALPIYTTSASKTIR	11	113	123	>sp|X00005|DHHC20_TEV_TwinStrep	1520.86	1.08951e-49	CQLIKPDRAHHCSACDSCILK	5	131	135	>sp|X00005|DHHC20_TEV_TwinStrep	2568.18	1.27133e-36
11057-2-1-1-1-1	17791	5	3216.66	2	ALPIYTTSASKTIR	11	113	123	>sp|X00005|DHHC20_TEV_TwinStrep	1520.86	1.70934e-48	ERYEKEFSQER	5	92	96	>sp|X00005|DHHC20_TEV_TwinStrep	1499.7	1.77023e-25
7907-1-1-1-1-1	13555	6	3413.65	4	YCEKCQLIKPDR	4	127	130	>sp|X00005|DHHC20_TEV_TwinStrep	1608.78	2.92036e-13	YCEKCQLIKPDR	4	127	130	>sp|X00005|DHHC20_TEV_TwinStrep	1608.78	2.92036e-13
8039-1-1-1-1-1	13749	4	2833.42	3	YCEKCQLIKPDR	4	127	130	>sp|X00005|DHHC20_TEV_TwinStrep	1608.78	2.27072e-25	CQLIKPDR	5	131	135	>sp|X00005|DHHC20_TEV_TwinStrep	1028.54	1.97562e-16
13616-3-1-1-1-1	21181	4	3607.81	1	YCEKCQLIKPDR	4	127	130	>sp|X00005|DHHC20_TEV_TwinStrep	1608.78	5.39671e-21	SSGSNQPFPIKPLSESK	11	315	325	>sp|X00005|DHHC20_TEV_TwinStrep	1801.92	2.05265e-29
7075-2-1-1-1-1	12412	5	3019.43	2	YCEKCQLIKPDR	4	127	130	>sp|X00005|DHHC20_TEV_TwinStrep	1608.78	1.86429e-26	YEKEFSQER	3	94	96	>sp|X00005|DHHC20_TEV_TwinStrep	1214.56	4.57189e-26
33014-1-1-1-1-1	44419	4	5759.76	13	APTFSYGPDGNGFSLGCSKNWR	19	247	265	>sp|X00005|DHHC20_TEV_TwinStrep	2417.09	7.48807e-57	QVFGDEKKYWLLPIFSSLGDGCSFPTR	7	269	275	>sp|X00005|DHHC20_TEV_TwinStrep	3146.55	8.00591e-55
25437-1-1-1-1-1	35259	4	4416.12	3	APTFSYGPDGNGFSLGCSKNWR	19	247	265	>sp|X00005|DHHC20_TEV_TwinStrep	2417.09	6.25712e-57	SSGSNQPFPIKPLSESK	11	315	325	>sp|X00005|DHHC20_TEV_TwinStrep	1801.92	9.57788e-26
21596-1-2-1-1-1	30785	5	4685.28	3	APTFSYGPDGNGFSLGCSKNWR	19	247	265	>sp|X00005|DHHC20_TEV_TwinStrep	2417.09	5.36736e-48	SSGSNQPFPIKPLSESKNR	17	315	331	>sp|X00005|DHHC20_TEV_TwinStrep	2072.07	2.32517e-32
13449-1-1-1-1-1	20969	4	3212.58	1	SSGSNQPFPIKPLSESK	11	315	325	>sp|X00005|DHHC20_TEV_TwinStrep	1801.92	4.54516e-19	YEKEFSQER	3	94	96	>sp|X00005|DHHC20_TEV_TwinStrep	1214.56	1.05597e-11
11207-1-1-1-1-1	17988	4	3470.84	3	STIVKQMR	5	54	58	>sp|X00003|Gas	961.538	2.2046e-16	ILHVNGFNGDSEKATKVQDIK	13	62	74	>sp|X00003|Gas	2312.21	6.70258e-30
6834-1-1-1-1-1	12038	4	2528.42	1	STIVKQMR	5	54	58	>sp|X00003|Gas	961.538	1.65017e-19	ATKVQDIKNNLK	3	75	77	>sp|X00003|Gas	1370.79	1.20972e-15
10048-1-1-1-1-1	16480	4	2996.57	3	ILHVNGFNGDSEKATK	13	62	74	>sp|X00003|Gas	1728.88	1.38582e-22	VQDIKNNLK	5	78	82	>sp|X00003|Gas	1070.61	3.64784e-21
19062-1-1-1-1-1	27844	6	3476.79	1	KLVEQLK	1	14	14	>sp|X00002|g2	856.538	1.33786e-16	FQVDKVNFHMFDVGGQRDER	5	198	202	>sp|X00003|Gas	2423.14	1.16556e-25
13481-1-1-1-1-1	21008	5	3237.73	4	QEAEQLKNQIR	7	27	33	>sp|X00001|b1	1355.72	8.45662e-29	KLVEQLKMEANIDR	1	14	14	>sp|X00002|g2	1685.91	6.59452e-23
10068-1-1-1-1-1	16503	4	2845.43	1	GHLAKIYAMHWGTDSR	5	71	75	>sp|X00001|b1	1841.9	6.34798e-47	DKQVYR	2	33	34	>sp|X00003|Gas	807.424	5.47478e-15
16229-1-1-1-1-1	24425	4	3558.86	1	GHLAKIYAMHWGTDSR	5	71	75	>sp|X00001|b1	1841.9	8.07903e-47	ALPIYTTSASKTIR	11	113	123	>sp|X00005|DHHC20_TEV_TwinStrep	1520.86	1.34882e-50
11098-1-1-1-1-1	17848	4	3253.57	1	GHLAKIYAMHWGTDSR	5	71	75	>sp|X00001|b1	1841.9	3.19382e-33	YEKEFSQER	3	94	96	>sp|X00005|DHHC20_TEV_TwinStrep	1214.56	2.30443e-14
21062-1-1-1-1-1	30161	4	3445.76	1	LFVSGACDASAKLWDVR	12	216	227	>sp|X00001|b1	1893.94	1.76347e-59	QEAEQLKNQIR	7	27	33	>sp|X00001|b1	1355.72	1.5956e-35
24840-1-1-1-1-1	34562	5	3775.95	14	LFVSGACDASAKLWDVR	12	216	227	>sp|X00001|b1	1893.94	6.68061e-59	KLVEQLKMEANIDR	1	14	14	>sp|X00002|g2	1685.91	1.17662e-24
26847-1-1-1-1-1	36899	4	4733.39	1	ADQELMTYSHDNIICGITSVSFSKSGR	24	275	298	>sp|X00001|b1	3015.41	1.12296e-35	ALPIYTTSASKTIR	11	113	123	>sp|X00005|DHHC20_TEV_TwinStrep	1520.86	2.36107e-37
